# Massive haplotypes underlie ecotypic differentiation in sunflowers

**DOI:** 10.1101/790279

**Authors:** Marco Todesco, Gregory L. Owens, Natalia Bercovich, Jean-Sébastien Légaré, Shaghayegh Soudi, Dylan O. Burge, Kaichi Huang, Katherine L. Ostevik, Emily B. M. Drummond, Ivana Imerovski, Kathryn Lande, Mariana A. Pascual, Winnie Cheung, S. Evan Staton, Stéphane Muños, Rasmus Nielsen, Lisa A. Donovan, John M. Burke, Sam Yeaman, Loren H. Rieseberg

**Author notes:** These authors made similar contributions to this work (Marco Todesco, Gregory L. Owens, Natalia Bercovich). Corresponding authors: Correspondence and requests for material should be addressed to (L.H.R.), (N.B.).

## Abstract

Species often include multiple ecotypes that are adapted to different environments. But how do ecotypes arise, and how are their distinctive combinations of adaptive alleles maintained despite hybridization with non-adapted populations? Re-sequencing of 1506 wild sunflowers from three species identified 37 large (1-100 Mbp), non-recombining haplotype blocks associated with numerous ecologically relevant traits, and soil and climate characteristics. Limited recombination in these regions keeps adaptive alleles together, and we find that they differentiate several sunflower ecotypes; for example, they control a 77 day difference in flowering between ecotypes of silverleaf sunflower (likely through deletion of a *FLOWERING LOCUS T* homolog), and are associated with seed size, flowering time and soil fertility in dune-adapted sunflowers. These haplotypes are highly divergent, associated with polymorphic structural variants, and often appear to represent introgressions from other, possibly extinct, congeners. This work highlights a pervasive role of structural variation in maintaining complex ecotypic adaptation.

---

Local adaptation is common in species that experience different environments across their range. This can result in the formation of ecotypes, ecological races with distinct morphological and/or physiological characteristics that provide an environment-specific fitness advantage. Despite the prevalence of ecotypic differentiation, much remains to be understood about its genetic basis and the evolutionary mechanisms leading to its establishment and maintenance. In particular, a longstanding evolutionary question, dating back to criticisms of Darwin’s theories by his contemporaries^1^, concerns how such ecological divergence can occur in the presence of hybridization with non-adapted populations^2^. Local adaptation typically requires alleles at multiple loci contributing to increased fitness in the same environment; however, different ecotypes are often geographically close and interfertile, and gene flow between them should break up adaptive allelic combinations by promoting recombination with non-adaptive alleles^3^.

To better understand the genetic basis of local adaptation and ecotypic differentiation, we conducted an in-depth study of genetic, phenotypic, and environmental variation in three annual sunflower species, which include multiple reproductively compatible ecotypes. Two of these species have broad, overlapping distributions across North America; *Helianthus annuus*, the common sunflower, is the closest wild relative of cultivated sunflower, which was domesticated from it around 4,000 years ago in East-Central North America^4^. Populations of *H. annuus* are generally found on mesic soils, but can grow in a variety of disturbed or extreme habitats, including semi-desertic or frequently flooded areas, as well as salt marshes. An especially well-characterized ecotype (formally *H. annuus* subsp. *texanus*), is adapted to the higher temperatures and herbivore pressures in Texas, USA^5^. *Helianthus petiolaris*, the prairie sunflower, prefers sandier soils, and ecotypes of this species are adapted to sand sheets and dunes^6^. The third species, *Helianthus argophyllus*, the silverleaf sunflower, is found exclusively in southern Texas and includes both an early flowering coastal island ecotype and a late flowering inland ecotype^7^.
