## Supplementary Table 3 for "Massive haplotypes underlie ecotypic differentiation in sunflowers"

### Sheet: Library adapters and primers
ID	Sequence (5'->3')
PE1 short adapter	TCCCTACACGACGCTCTTCCGATCT
PE2 short adapter	GTTCAGACGTGTGCTCTTCCGATCT
PE-DSN F primer	TCCCTACACGACGCTCTT
PE-DSN R primer	GTTCAGACGTGTGCTCTT
P5 primer	AATGATACGGCGACCACCGAGATCTACACTCTTTCCCTACACGACGCTCTT
P7 index primer	CAAGCAGAAGACGGCATACGAGAT-NNNNNN-GTGACTGGAGTTCAGACGTGTGCTCTT
Complete PE1 adapter	AATGATACGGCGACCACCGAGATCTACACTCTTTCCCTACACGACGCTCTTCCGATCT
Complete PE2 adapter	CAAGCAGAAGACGGCATACGAGAT-NNNNNN-GTGACTGGAGTTCAGACGTGTGCTCTTCCGATCT
	Ns represent index sequences

### Sheet: Depletion efficiency primers
Target	Forward primer	Reverse primer	PCR product (bp)
HaLFY	AACCACAACAACAACCACCA	CCCACCGGAAAATATGACAC	260
Chloroplast	TGAGAACGTGAACTCCCAAC	TCGGCAATACTGAGACAAGC	250
Ty1-Copia TEs*	TCTCAGAACCTCGGCAATCT	GGCGAGCAAAAGAGAAAATG	230
*Kawakami et al., 2010. Different scales of Ty1/copia-like retrotransposon proliferation in the genomes of three diploid hybrid sunflower species. Heredity 104, 341-350.

### Sheet: RT primers
Gene	ID	Forward primer	Reverse primer	PCR product (bp)	Restriction enzyme	Restriction products (bp)
HaFT1	Ha412HOChr06g0281671	ATGACGAGGAGGGAGAGGG	TTATCTCCGTCGTCCACCAG	528	SalI	528
HaFT2	Ha412HOChr06g0281461	ATGACGAGGAGGGAGAGGG	TTATCTCCGTCGTCCACCAG	528	SalI	386+142
HaFT6	Ha412HOChr06g0281381	ATGAGGAGGGAGAGGGACC	CTTCTTATCTCCTTCTTCGACCG	525
HaEF1a	Ha412HOChr11g0495951	GTGTGTGATGTCGTTCTCCA	ATTCCACCCAAAGCTTGCTC	167
AtTUB2	At5g62690	GAGCCTTACAACGCTACTCTGTCTGTC	ACACCAGACATAGTAGCAGAAATCAAG	167

### Sheet: HaFT1 HaFT2 CAPS
Gene	ID	Chromosome	Position	Base	Forward primer	Reverse primer	PCR product	Restriction enzyme	Digestion product (bp)
HaFT1	Ha412HOChr06g0281671	Ha412HOChr06	134215762	G	TTGGTCAAGAAGTGGTGTGC	TTATCTCCGTCGTCCACCAG	227	SalI	227
HaFT2	Ha412HOChr06g0281461	Ha412HOChr06	131658499	C	TTGGTCAAGAAGTGGTGTGC	TTATCTCCGTCGTCCACCAG	227	SalI	141+86

### Sheet: Haploblocks markers
Haploblock	Chromosome	Position	SNP		Marker type	Forward primer	Reverse primer	PCR product	Restriction enzyme	Digestion product (bp)
			Ref	Alt						Ref	Alt
arg06.01	Ha412HOChr06	139806448	C	T	CAPS	CAGAAATGGGCTGCTCTAGA	TGTAGCCAATCCACACATTTTCA	295	EcoRI	295	192+103
arg06.01	Ha412HOChr06	140142429	G	T	CAPS	TCAGTATATGTTTGAGGTGGCA	CCACACTGGCAGCTGTATCT	430	BsaI	242+182	430
arg06.01	Ha412HOChr06	155015783	G	A	CAPS	GAGGGGTTTGGTTTTGATTAAA	GGGATTCATTCACTAGGCAAGG	415	EcoRI	415	187+228
arg10.01	Ha412HOChr10	188822706	A	G	CAPS	GTCTCGGCTGACGCTG	AAGAGCAATTCTCTACATGGTG	387	BtsCI	387	220+167
pet09.01	Ha412HOChr09	138116989	T	A	Sanger	AATTCGGGCCGGGTAAAGAG	AAAAACCGATGCATACCGCG	295	-	561	561
pet10.01	Ha412HOChr10	2924600	A	G	CAPS	AACAACCAACTCTATCTTAGGG	ACCAAGGTGTCAAGGTTTG	430	SspI	290+188	478
pet11.01	Ha412HOChr11	31775114	C	A	CAPS	CGTGGGGTCTTGTACTGGTT	AGTCGCGGGGTTCAAGAATA	415	PleI	426+9	230+196+9
pet14.01	Ha412HOChr14	138262690	C	T	Sanger	ACGAGGCTTTAGTTGCAGCT	AAGCCTGTTGCAGCCTTTTG			592	592
